# Systematic analysis of disease-linked rare germline variants reveals new classes of cancer predisposing genes

**DOI:** 10.1101/2023.02.15.528610

**Authors:** Seulki Song, Youngil Koh, Seokhyeon Kim, Sang Mi Lee, Hyun Uk Kim, Jung Min Ko, Se-Hoon Lee, Sung-Soo Yoon, Solip Park

## Abstract

Despite recent insights into cancer predisposition genes (CPGs), the contribution of rare germline variants to carcinogenesis remains unclear. Here, we examine the enrichment of rare germline variants in Mendelian disease-associated genes using PCAWG and the 1,000 Genomes Project. Using an integrative approach that considers disease classes, cellular pathways, and tissue expression profiles, we find that subsets of Online Mendelian Inheritance in Man (OMIM) genes are strong candidate CPGs. These genes were classified into five clusters suggesting diverse mechanisms underlie tumor progression. We further analyzed *PAH* gene which shows the strongest prevalence of rare germline variants in cancers (2.2%) compared to controls (0.7%). This enrichment was validated in two independent cancer cohorts and present the possibility of tumorigenesis by contributing immune-associated pathways. Our data argue that rare germline variants of Mendelian disease-associated genes contribute to cancer progression and suggest new CPG classifications that may underlie diverse tumorigenesis mechanisms.
