## Supplementary Table 3 for "Systematic analysis of disease-linked rare germline variants reveals new classes of cancer predisposing genes"

### Sheet: Sheet1
Supplementary Table 3. Median enrichment scores for rare pathogenic germline variants by gene set across single-cancers
Histology	Project code	Sample count	CPG	OMIM	SOD	NC	AD	AR	ADAR	Other
Biliary-AdenoCA	BTCA-SG	34	-	2.97	-	1.92	2.97	-	-	-
Bladder-TCC	BLCA-US	23	-	-	-	-	-	-	-	-
Bone-Osteosarc	BOCA-UK	37	-	4.8	-	3.02 (2.77 - 3.27)	-	4.8	-	-
Breast-AdenoCA	BRCA-US	194	4.95 (4.65 - 5.25)	1.72 (1.09 - 2.84)	3.21 (3 - 3.42)	2.32 (1.61 - 3.14)	1.61 (1.18 - 1.89)	1.91 (0.89 - 2.67)	1.24 (1.07 - 2.13)	2.37 (1.73 - 2.88)
CNS-GBM	GBM-US	39	-	-	-	8.8	-	-	-	-
CNS-Medullo	PBCA-DE	145	5.36	3.59 (2 - 4.58)	-	3.68 (2.1 - 5.23)	4.31 (3.7 - 10.55)	2.93 (1.72 - 4.11)	-	2.29 (1.78 - 2.81)
CNS-PiloAstro	PBCA-DE	88	6.29	3.29 (2.63 - 4.97)	-	4.5 (2.48 - 6.37)	3.8 (2.92 - 4.67)	4.39 (2.69 - 8.03)	-	3.26 (3.24 - 3.27)
ColoRect-AdenoCA	COAD-US	58	-	2.94	-	3.16 (2.91 - 3.89)	-	2.94	-	-
Eso-AdenoCA	ESAD-UK	98	-	2.36 (1.77 - 3.46)	0.78	2.22 (1.55 - 4.09)	2.24 (0.99 - 3.86)	2.61 (1.86 - 3.67)	2.21	2.52
Head-SCC	HNSC-US	57	-	4.07 (3.56 - 4.42)	-	2.87	-	4.33	2.8	4.26 (4.04 - 4.49)
Kidney-ChRCC	KICH-US	45	-	3.94	-	5.65 (4.97 - 5.66)	-	3.94	-	-
Kidney-RCC	RECA-EU	143	-	2.19 (1.47 - 2.88)	0.86	2.9 (1.99 - 4.88)	3.53 (1.49 - 5.72)	2.19 (1.47 - 2.88)	0.94	2.23 (2.2 - 2.41)
Liver-HCC	LIRI-JP	317	2.63 (2.24 - 9.75)	2.39 (1.54 - 3.83)	0.89 (0.69 - 1.3)	2.62 (1.39 - 7.06)	2.14 (1.46 - 3.22)	2.38 (1.53 - 3.95)	2.33 (2.1 - 2.85)	2.81 (1.92 - 7.89)
Lung-AdenoCA	LUAD-US	38	-	3.52	-	3.7 (3.25 - 4.15)	-	3.52	-	-
Lung-SCC	LUSC-US	48	-	5.78 (4.2 - 7.36)	-	2.76 (2.28 - 3.4)	-	5.78 (4.2 - 7.36)	-	-
Lymph-BNHL	MALY-DE	107	1.42	2.8 (1.99 - 3.67)	-	3.5 (2.17 - 4.87)	1.99 (1.75 - 2.73)	2.78 (2.15 - 6.37)	2.82 (2.24 - 3.53)	3.28
Lymph-CLL	CLLE-ES	94	-	3.48 (2.22 - 4.4)	7.13	2.22 (1.9 - 5.82)	4.4 (3.24 - 6.34)	2.57 (2.03 - 3.79)	4.09	-
Myeloid-MPN	CMDI-UK	26	-	-	-	-	-	-	-	-
Ovary-AdenoCA	OV-US	113	7.87 (7.52 - 8.22)	2.53 (1.97 - 3.28)	-	2.33 (1.6 - 2.94)	1.9 (1.62 - 2.18)	2.86 (1.88 - 3.39)	2.57	3.32
Panc-AdenoCA	PACA-CA	238	5.98	1.98 (1.5 - 3.21)	1.76 (0.41 - 3.71)	2.02 (1.29 - 3.48)	2.89 (1.5 - 4.26)	1.89 (1.18 - 3)	1.6 (0.94 - 3.14)	2.26 (1.84 - 3.07)
Panc-Endocrine	PAEN-IT	85	9.48	1.79 (1.59 - 3.76)	-	3.25 (1.58 - 6.22)	1.65	3.15 (1.77 - 4.49)	1.57	-
Prost-AdenoCA	PRAD-CA	210	3.49 (2.27 - 4.4)	1.97 (1.17 - 2.67)	3.52 (3.12 - 3.91)	2.13 (1.43 - 3.16)	2.3 (1.8 - 3.8)	1.79 (0.95 - 2.25)	0.81	2.83 (2.18 - 2.94)
Skin-Melanoma	SKCM-US	107	-	2.36 (1.57 - 4.14)	2.6	2.94 (1.87 - 6)	1.43 (1.24 - 1.61)	2.53 (2.04 - 4.37)	2.02	2.05 (1.5 - 2.61)
Stomach-AdenoCA	STAD-US	75	-	5.56 (4.17 - 7.05)	2.3	3.59 (2.75 - 3.71)	7.73 (4.91 - 9.61)	5.56 (5.06 - 5.97)	-	3.79
Thy-AdenoCA	THCA-US	48	-	2.97	-	2.66 (2.42 - 3.38)	-	2.97	-	-
Uterus-AdenoCA	UCEC-US	50	-	3.28 (3.19 - 3.39)	-	2.86 (2.16 - 4.02)	3.19	3.31 (3.25 - 3.38)	3.38	-
