## Supplementary Table 4 for "Systematic analysis of disease-linked rare germline variants reveals new classes of cancer predisposing genes"

### Sheet: Sheet1
Supplementary Table 4. Enrichment of rare pathogenic germline variants along diseases and cancer pathways across specific cancer types
Type	Diseases / pathways	Class	histology	Genes in class (N)	Genes in Disease / pathways (N)	Log2 (Odds ratio)	P
Disease	Abnormal mineralization	Immune Disease	Breast-AdenoCA	220	16	1.47	0.01
Disease	Abnormal mineralization	Immune Disease	ColoRect-AdenoCA	220	16	1.64	0.041
Disease	Abnormal mineralization	Immune Disease	Lung-SCC	220	15	2.24	0.044
Disease	Abnormal mineralization	Immune Disease	Pancan	220	17	0.55	0.04
Disease	Abnormal mineralization	Immune Disease	Prost-AdenoCA	220	15	1.36	0.037
Disease	Adolescent Adult	Epilepsy	Kidney-RCC	122	38	1.04	0.023
Disease	Adolescent Adult	Epilepsy	Pancan	141	40	0.43	0.039
Disease	anemia	Hematology	Biliary-AdenoCA	61	21	2.59	< 0.001
Disease	anemia	Hematology	Head-SCC	61	21	1.26	0.04
Disease	Arthrogryposis	Muscular, Skeletal	Lymph-CLL	110	33	2.19	0.028
Disease	Ataxia	Neurological	Kidney-RCC	289	73	0.82	0.037
Disease	Ataxia	Neurological	Ovary-AdenoCA	283	68	1.31	0.001
Disease	Autism	Neurological	Ovary-AdenoCA	283	17	1.44	0.019
Disease	Autism	Neurological	Pancan	334	20	0.7	0.014
Disease	Autoinflammatory Syndrome	Immune Disease	CNS-GBM	220	21	2.34	0.025
Disease	Autoinflammatory Syndrome	Immune Disease	CNS-Medullo	220	22	2.15	< 0.001
Disease	Autoinflammatory Syndrome	Immune Disease	Kidney-RCC	220	22	2.28	< 0.001
Disease	Autoinflammatory Syndrome	Immune Disease	Liver-HCC	220	21	1.22	0.018
Disease	Autoinflammatory Syndrome	Immune Disease	Ovary-AdenoCA	220	22	1.45	0.024
Disease	Autoinflammatory Syndrome	Immune Disease	Pancan	220	26	0.99	< 0.001
Disease	Autoinflammatory Syndrome	Immune Disease	Panc-Endocrine	220	23	1.67	0.033
Disease	Autoinflammatory Syndrome	Immune Disease	Prost-AdenoCA	220	22	1.86	0.002
Disease	Autoinflammatory Syndrome	Immune Disease	Skin-Melanoma	220	23	2.45	0.035
Disease	Autoinflammatory Syndrome	Immune Disease	Stomach-AdenoCA	220	22	1.62	0.025
Disease	Autoinflammatory Syndrome	Immune Disease	Thy-AdenoCA	220	22	1.84	0.021
Disease	Bartter syndrome	Metabolism	Stomach-AdenoCA	259	16	1.93	0.009
Disease	Bone Marrow Failure Syndrome	Immune Disease	CNS-PiloAstro	220	22	1.83	0.007
Disease	Bone Marrow Failure Syndrome	Immune Disease	Ovary-AdenoCA	220	22	1.49	0.022
Disease	Bone Marrow Failure Syndrome	Immune Disease	Pancan	220	27	0.69	0.012
Disease	Bronchiectasis	Lung	ColoRect-AdenoCA	21	12	2.41	< 0.001
Disease	Bronchiectasis	Lung	Lymph-BNHL	21	11	1.9	0.035
Disease	Bronchiectasis	Lung	Ovary-AdenoCA	20	11	1.64	0.011
Disease	Cardiomyopathy	Cardiovascular	Lymph-CLL	65	45	2.2	0.036
Disease	Cerebellar ataxia	Neurological	Biliary-AdenoCA	277	8	2.84	0.028
Disease	Cerebellar ataxia	Neurological	CNS-GBM	276	8	2.3	0.029
Disease	Cerebral cortical malformation	Neurological	Uterus-AdenoCA	278	12	1.78	0.026
Disease	Cholestasis	Liver	CNS-Medullo	68	33	1.1	0.017
Disease	Cholestasis	Liver	Liver-HCC	69	34	0.82	0.035
Disease	Cholestasis	Liver	Ovary-AdenoCA	70	35	1.27	0.004
Disease	Cholestasis	Liver	Panc-AdenoCA	69	35	1.09	0.002
Disease	Cholestasis	Liver	Pancan	78	40	0.74	< 0.001
Disease	Ciliopathies	Neurological	ColoRect-AdenoCA	278	59	1.31	0.008
Disease	Ciliopathies	Neurological	Pancan	334	63	0.31	0.038
Disease	CMT neuropathy	Neurological	Head-SCC	277	24	1.98	0.007
Disease	CMT neuropathy	Neurological	Pancan	334	25	0.66	0.025
Disease	Common variable immune deficiency (CVID)	Immune Disease	Bladder-TCC	220	1	5	0.014
Disease	Common variable immune deficiency (CVID)	Immune Disease	Pancan	220	1	3.66	0.018
Disease	Common variable immune deficiency (CVID)	Immune Disease	Stomach-AdenoCA	220	1	4.25	0.047
Disease	Comprehensive dystonia	Neurological	CNS-Medullo	284	13	1.86	0.044
Disease	Comprehensive dystonia	Neurological	ColoRect-AdenoCA	278	14	2.1	0.026
Disease	Comprehensive dystonia	Neurological	Lung-AdenoCA	279	13	2.46	0.039
Disease	Comprehensive dystonia	Neurological	Lung-SCC	280	13	3.36	0.02
Disease	Comprehensive dystonia	Neurological	Lymph-CLL	283	13	4.72	0.008
Disease	Comprehensive dystonia	Neurological	Panc-AdenoCA	291	15	1.34	0.043
Disease	Comprehensive dystonia	Neurological	Pancan	334	17	0.69	0.032
Disease	Comprehensive dystonia	Neurological	Stomach-AdenoCA	277	13	2.66	< 0.001
Disease	Congenital glycosylation disease	Metabolism	Head-SCC	262	16	1.72	0.01
Disease	Congenital myasthenic syndrome	Neurological	CNS-Medullo	284	12	3.19	0.002
Disease	Congenital myasthenic syndrome	Neurological	ColoRect-AdenoCA	278	10	2.43	0.011
Disease	Congenital myasthenic syndrome	Neurological	Lung-AdenoCA	279	12	3.8	0.007
Disease	Congenital myasthenic syndrome	Neurological	Ovary-AdenoCA	283	12	2.62	0.012
Disease	Congenital myasthenic syndrome	Neurological	Panc-Endocrine	279	11	3.78	0.015
Disease	Congenital myasthernic syndrome	Muscular, Skeletal	CNS-Medullo	110	17	2.34	0.016
Disease	Congenital myasthernic syndrome	Muscular, Skeletal	ColoRect-AdenoCA	110	15	2.11	0.025
Disease	Congenital myasthernic syndrome	Muscular, Skeletal	Lung-AdenoCA	111	17	3.1	0.017
Disease	Congenital myasthernic syndrome	Muscular, Skeletal	Ovary-AdenoCA	113	18	2.71	0.001
Disease	Congenital myasthernic syndrome	Muscular, Skeletal	Pancan	134	20	0.68	0.041
Disease	Congenital myasthernic syndrome	Muscular, Skeletal	Panc-Endocrine	110	16	3.06	0.011
Disease	Congenital Neutropenia	Hematology	ColoRect-AdenoCA	61	11	2.47	0.034
Disease	Congenital Neutropenia	Hematology	Lymph-CLL	60	10	5	0.005
Disease	Congenital Neutropenia	Hematology	Ovary-AdenoCA	61	10	3.12	< 0.001
Disease	Congenital Neutropenia	Hematology	Uterus-AdenoCA	62	10	2.61	0.021
Disease	Dimentia	Neurological	Bladder-TCC	278	7	3.12	0.049
Disease	Epileptic encephalopathy	Neurological	Kidney-RCC	289	17	1.61	0.027
Disease	Epileptic encephalopathy	Neurological	Lymph-CLL	283	17	3.74	0.036
Disease	Epileptic encephalopathy	Neurological	Panc-Endocrine	279	17	1.84	0.036
Disease	Epileptic encephalopathy	Neurological	Thy-AdenoCA	276	17	2.39	0.004
Disease	Fatty acid oxidation disorder	Metabolism	Eso-AdenoCA	266	15	1.95	0.044
Disease	Fatty acid oxidation disorder	Metabolism	Lymph-CLL	262	16	2.95	0.007
Disease	Fatty acid oxidation disorder	Metabolism	Panc-AdenoCA	270	18	1.15	0.02
Disease	Fatty acid oxidation disorder	Metabolism	Pancan	302	19	0.62	0.013
Disease	Glycogen storage disease	Metabolism	Lymph-CLL	262	18	2.2	0.048
Disease	Hepatic Fibrosis	Liver	Ovary-AdenoCA	70	21	1.4	0.015
Disease	Holoprosencephaly	Neurological	Biliary-AdenoCA	277	2	5	0.013
Disease	Holoprosencephaly	Neurological	Head-SCC	277	2	4.17	0.028
Disease	Hyperammonemia and Urea Cycle Disorder	Metabolism	Eso-AdenoCA	266	36	1.32	0.048
Disease	Hyperammonemia and Urea Cycle Disorder	Metabolism	Lymph-CLL	262	37	2.25	0.012
Disease	Hyperammonemia and Urea Cycle Disorder	Metabolism	Pancan	302	40	0.7	< 0.001
Disease	Hyperlipidemia	Cardiovascular	Head-SCC	64	14	1.64	0.041
Disease	Hyperlipidemia	Cardiovascular	Liver-HCC	69	14	1.72	0.003
Disease	Hyperlipidemia	Cardiovascular	Pancan	77	16	0.85	0.003
Disease	Hyperphenylalaninemia	Metabolism	Ovary-AdenoCA	263	3	1.65	0.037
Disease	Hyperphenylalaninemia	Metabolism	Pancan	302	4	0.81	0.039
Disease	Hyperphenylalaninemia	Metabolism	Thy-AdenoCA	260	3	2.34	0.014
Disease	Hypomagnesemia	Metabolism	Pancan	302	9	1.21	0.019
Disease	Hypomagnesemia	Metabolism	Stomach-AdenoCA	259	7	2.24	0.021
Disease	kallmann syndrome	Endocrine	Uterus-AdenoCA	39	5	2.32	0.013
Disease	Leukodystrophy and peroxisome biogenesis disorders	Neurological	Kidney-ChRCC	277	27	1.89	0.023
Disease	Leukodystrophy and peroxisome biogenesis disorders	Neurological	Pancan	334	33	0.62	0.008
Disease	Leukodystrophy and peroxisome biogenesis disorders	Neurological	Panc-Endocrine	279	28	1.42	0.047
Disease	Lipodystrophy	Metabolism	Lymph-BNHL	261	4	5	0.001
Disease	Lysosomal storage disease	Metabolism	Pancan	302	35	0.62	0.001
Disease	Lysosomal storage disease	Metabolism	Stomach-AdenoCA	259	32	1.52	0.004
Disease	Maple syrup urine disease	Metabolism	CNS-PiloAstro	262	3	3.55	0.015
Disease	Metabolic Liver Failure	Metabolism	Ovary-AdenoCA	263	11	1.22	0.034
Disease	Metabolic Liver Failure	Metabolism	Pancan	302	12	0.63	0.02
Disease	Metabolic Liver Failure	Metabolism	Panc-Endocrine	259	11	1.53	0.01
Disease	Metabolic Liver Failure	Metabolism	Stomach-AdenoCA	259	11	2.52	< 0.001
Disease	Metabolic myopathies	Neurological	Panc-AdenoCA	291	17	0.94	0.041
Disease	monogenic diabetes syndrome	Endocrine	Liver-HCC	42	9	1.91	0.002
Disease	monogenic diabetes syndrome	Endocrine	Pancan	51	12	1.2	0.003
Disease	mtDNA Depletion Syndrome	Liver	Head-SCC	68	8	2.26	0.019
Disease	Mucopolysaccharidosis	Metabolism	Lung-SCC	257	8	1.82	0.027
Disease	Muscular dystrophy	Neurological	Kidney-ChRCC	277	34	1.26	0.046
Disease	Neonatal	Epilepsy	Stomach-AdenoCA	122	101	0.98	0.016
Disease	Nephrolithiasis	Metabolism	Biliary-AdenoCA	258	28	1.84	0.029
Disease	Nephrolithiasis	Metabolism	Lymph-BNHL	261	28	1.94	0.002
Disease	Nephrolithiasis	Metabolism	Ovary-AdenoCA	263	28	1.27	0.011
Disease	Nephrolithiasis	Metabolism	Pancan	302	30	0.67	0.001
Disease	Nephrolithiasis	Metabolism	Stomach-AdenoCA	259	28	1.46	0.012
Disease	Osteogenesis Imperfecta and Decreased Bone Density	Immune Disease	Biliary-AdenoCA	220	7	2.95	0.022
Disease	Osteogenesis Imperfecta and Decreased Bone Density	Immune Disease	Kidney-ChRCC	220	8	2.99	< 0.001
Disease	Osteogenesis Imperfecta and Decreased Bone Density	Immune Disease	Lung-SCC	220	9	2.28	0.035
Disease	Osteogenesis Imperfecta and Decreased Bone Density	Immune Disease	Myeloid-MPN	220	8	3.32	0.029
Disease	Osteogenesis Imperfecta and Decreased Bone Density	Immune Disease	Pancan	220	11	0.95	0.013
Disease	Osteogenesis Imperfecta and Decreased Bone Density	Immune Disease	Uterus-AdenoCA	220	9	2.25	0.015
Disease	Osteopetrosis and high bone density disorders	Immune Disease	Biliary-AdenoCA	220	5	4.91	0.02
Disease	Osteopetrosis and high bone density disorders	Immune Disease	Breast-AdenoCA	220	5	2.54	0.004
Disease	Osteopetrosis and high bone density disorders	Immune Disease	Lung-AdenoCA	220	5	4.04	0.003
Disease	Osteopetrosis and high bone density disorders	Immune Disease	Lung-SCC	220	5	5	0.034
Disease	Parkinson disease	Neurological	Bladder-TCC	278	13	2.57	0.021
Disease	Parkinson disease	Neurological	CNS-Medullo	284	12	2.29	0.002
Disease	Parkinson disease	Neurological	CNS-PiloAstro	280	12	2.36	0.009
Disease	Parkinson disease	Neurological	Panc-AdenoCA	291	14	1.54	0.011
Disease	Parkinson disease	Neurological	Pancan	334	18	0.96	0.001
Disease	Parkinson disease	Neurological	Stomach-AdenoCA	277	12	2.08	0.002
Disease	Parkinson disease	Neurological	Thy-AdenoCA	276	12	1.98	0.031
Disease	Peroxisomal Disorders	Metabolism	Ovary-AdenoCA	263	11	2.35	0.003
Disease	Peroxisomal Disorders	Metabolism	Panc-AdenoCA	270	11	2.16	0.001
Disease	Peroxisomal Disorders	Metabolism	Pancan	302	11	1.35	0.001
Disease	Peroxisomal Disorders	Metabolism	Stomach-AdenoCA	259	9	3.04	< 0.001
Disease	Platelet Function Disorder	Hematology	Biliary-AdenoCA	61	17	1.63	0.035
Disease	Platelet Function Disorder	Hematology	Liver-HCC	63	17	1.18	0.002
Disease	Platelet Function Disorder	Hematology	Pancan	72	19	0.74	0.001
Disease	Primary Ciliary Dyskinesia	Lung	ColoRect-AdenoCA	21	19	2.21	0.001
Disease	Primary Ciliary Dyskinesia	Lung	Lymph-BNHL	21	19	1.82	0.031
Disease	Purine and Pyrimidine metabolism Disorders	Metabolism	CNS-PiloAstro	262	12	1.91	0.039
Disease	Purine and Pyrimidine metabolism Disorders	Metabolism	Kidney-RCC	266	13	1.8	0.018
Disease	Purine and Pyrimidine metabolism Disorders	Metabolism	Panc-AdenoCA	270	14	1.53	0.011
Disease	Purine and Pyrimidine metabolism Disorders	Metabolism	Pancan	302	14	0.62	0.048
Disease	refsum disease Zellweger syndrome	Metabolism	Ovary-AdenoCA	263	8	2.37	0.029
Disease	refsum disease Zellweger syndrome	Metabolism	Panc-AdenoCA	270	8	2.66	0.007
Disease	refsum disease Zellweger syndrome	Metabolism	Pancan	302	8	1.3	0.019
Disease	refsum disease Zellweger syndrome	Metabolism	Stomach-AdenoCA	259	7	2.6	0.032
Disease	Seretonin metabolism Deficiency	Metabolism	Head-SCC	262	3	4.27	0.027
Disease	Skeletal Dysplasias	Muscular, Skeletal	Prost-AdenoCA	110	57	0.76	0.035
Disease	Spastic paraplegia	Neurological	Bladder-TCC	278	16	2.98	0.008
Disease	Spastic paraplegia	Neurological	CNS-PiloAstro	280	16	3.15	0.003
Disease	Spastic paraplegia	Neurological	Head-SCC	277	16	2.27	0.016
Disease	Spastic paraplegia	Neurological	Lymph-BNHL	283	17	3.9	0.001
Disease	Spastic paraplegia	Neurological	Panc-AdenoCA	291	15	2.46	< 0.001
Disease	Spastic paraplegia	Neurological	Pancan	334	20	1.06	0.002
Disease	Spastic paraplegia	Neurological	Uterus-AdenoCA	278	15	2.43	0.009
Disease	Spinal muscular atrophy	Neurological	CNS-Medullo	284	9	1.8	0.022
Disease	Spinal muscular atrophy	Neurological	CNS-PiloAstro	280	10	1.85	0.038
Disease	Spinal muscular atrophy	Neurological	Lung-AdenoCA	279	10	2.26	0.021
Disease	Thrombocytopenia	Hematology	Liver-HCC	63	12	1.47	0.003
Disease	Thrombocytopenia	Hematology	Pancan	72	14	1.09	0.001
Disease	Urea cycle disorder	Metabolism	Liver-HCC	268	4	2.42	0.028
Disease	Urea cycle disorder	Metabolism	Stomach-AdenoCA	259	4	2.94	0.015
Pathway	ABC Transporters	Environmental Information Processing	Liver-HCC	151	16	1.04	0.002
Pathway	ABC Transporters	Environmental Information Processing	Pancan	175	16	0.64	< 0.001
Pathway	Alanine,Aspartate and Glutamate metabolism	Metabolism	Skin-Melanoma	262	11	3.93	0.012
Pathway	Alanine,Aspartate and Glutamate metabolism	Metabolism	Stomach-AdenoCA	259	11	2.05	0.006
Pathway	Alanine,Aspartate and Glutamate metabolism	Metabolism	Thy-AdenoCA	260	10	2.39	0.011
Pathway	Alzheimers Disease	Human Diseases	Lung-AdenoCA	127	15	2.03	0.036
Pathway	Aminoacyl Trna biosynthesis	Genetic Information Processing	Kidney-RCC	57	22	1.47	0.013
Pathway	Aminoacyl Trna biosynthesis	Genetic Information Processing	Lymph-BNHL	54	18	1.44	0.047
Pathway	Arachidonic acid metabolism	Metabolism	CNS-Medullo	263	8	2.39	0.025
Pathway	Arachidonic acid metabolism	Metabolism	Lung-SCC	257	7	3.44	0.032
Pathway	Arachidonic acid metabolism	Metabolism	Panc-AdenoCA	270	7	1.78	0.017
Pathway	Arginine and Proline metabolism	Metabolism	Thy-AdenoCA	260	14	2.91	0.001
Pathway	Ascorbate and Aldarate metabolism	Metabolism	Thy-AdenoCA	260	5	2.75	0.019
Pathway	Beta-Alanine metabolism	Metabolism	Bladder-TCC	258	9	2.41	0.033
Pathway	Beta-Alanine metabolism	Metabolism	Breast-AdenoCA	264	10	1.43	0.018
Pathway	Beta-Alanine metabolism	Metabolism	Kidney-RCC	266	9	1.65	0.01
Pathway	Beta-Alanine metabolism	Metabolism	Pancan	302	10	0.97	0.004
Pathway	Beta-Alanine metabolism	Metabolism	Thy-AdenoCA	260	10	2.03	0.029
Pathway	Biosynthesis of unsaturated fatty acids	Metabolism	Bladder-TCC	258	2	4.63	0.008
Pathway	Biosynthesis of unsaturated fatty acids	Metabolism	Eso-AdenoCA	266	2	5.16	0.015
Pathway	Biosynthesis of unsaturated fatty acids	Metabolism	Thy-AdenoCA	260	2	4.23	0.019
Pathway	Butanoate metabolism	Metabolism	Lung-AdenoCA	258	8	2.91	0.017
Pathway	Cardiac muscle contraction	Organismal Systems	CNS-Medullo	163	9	2.18	0.043
Pathway	Cardiac muscle contraction	Organismal Systems	Lung-AdenoCA	161	8	3.16	0.016
Pathway	Citrate cycle TCA cycle	Metabolism	ColoRect-AdenoCA	255	3	2.29	0.021
Pathway	Citrate cycle TCA cycle	Metabolism	Lung-SCC	257	3	2.38	0.039
Pathway	Dilated Cardiomyopathy	Human Diseases	Kidney-ChRCC	126	24	1.67	0.041
Pathway	Drug metabolism Cytochrome P450	Metabolism	Thy-AdenoCA	260	7	2.42	0.036
Pathway	Ecm Receptor Interaction	Environmental Information Processing	Panc-AdenoCA	150	24	1.19	0.018
Pathway	Ecm Receptor Interaction	Environmental Information Processing	Pancan	175	29	0.58	0.005
Pathway	Fatty acid metabolism	Metabolism	Lymph-CLL	262	14	3.01	0.007
Pathway	Fatty acid metabolism	Metabolism	Pancan	302	15	0.73	0.007
Pathway	Folate biosynthesis	Metabolism	Biliary-AdenoCA	258	2	3.42	0.012
Pathway	Folate biosynthesis	Metabolism	Breast-AdenoCA	264	2	4.51	0.029
Pathway	Folate biosynthesis	Metabolism	ColoRect-AdenoCA	255	2	4.47	0.043
Pathway	Folate biosynthesis	Metabolism	Panc-AdenoCA	270	4	5.1	0.039
Pathway	Folate biosynthesis	Metabolism	Pancan	302	4	2.09	0.024
Pathway	Galactose metabolism	Metabolism	Bladder-TCC	258	6	3.28	0.005
Pathway	Galactose metabolism	Metabolism	Uterus-AdenoCA	264	7	2.7	0.004
Pathway	Glycerolipid metabolism	Metabolism	Biliary-AdenoCA	258	4	3.6	0.035
Pathway	Glycerolipid metabolism	Metabolism	Head-SCC	262	4	2.74	0.018
Pathway	Glycine,Serine and Threonine metabolism	Metabolism	Panc-AdenoCA	270	11	1.24	0.044
Pathway	Glycosphingolipid biosynthesis globo series	Metabolism	Lung-AdenoCA	258	6	2.13	0.029
Pathway	Glycosphingolipid biosynthesis globo series	Metabolism	Pancan	302	6	1.03	0.004
Pathway	Histidine metabolism	Metabolism	Lung-SCC	257	6	2.52	0.031
Pathway	Histidine metabolism	Metabolism	Panc-AdenoCA	270	6	1.61	0.017
Pathway	Hypertrophic Cardiomyopathy Hcm	Human Diseases	Kidney-ChRCC	126	24	1.71	0.037
Pathway	Limonene and Pinene degradation	Metabolism	Thy-AdenoCA	260	5	3.37	0.005
Pathway	Linoleic acid metabolism	Metabolism	Breast-AdenoCA	264	4	2.79	0.025
Pathway	Linoleic acid metabolism	Metabolism	CNS-Medullo	263	4	2.79	0.045
Pathway	Lysine degradation	Metabolism	Lung-SCC	257	11	2.64	0.039
Pathway	Lysosome	Cellular Processes	CNS-PiloAstro	138	45	1.18	0.016
Pathway	Lysosome	Cellular Processes	Lung-AdenoCA	133	43	1.36	0.034
Pathway	Lysosome	Cellular Processes	Lung-SCC	135	42	1.44	0.026
Pathway	Lysosome	Cellular Processes	Pancan	162	47	0.72	< 0.001
Pathway	Lysosome	Cellular Processes	Stomach-AdenoCA	134	42	1.57	0.002
Pathway	Lysosome	Cellular Processes	Uterus-AdenoCA	133	43	1.38	0.017
Pathway	Maturity Onset Diabetes of The Young	Human Diseases	Liver-HCC	136	3	1.85	0.003
Pathway	Maturity Onset Diabetes of The Young	Human Diseases	Pancan	159	6	1.19	0.009
Pathway	Nicotinate and Nicotinamide metabolism	Metabolism	Bladder-TCC	258	2	3.5	0.038
Pathway	Nitrogen metabolism	Metabolism	CNS-Medullo	263	5	2.49	0.05
Pathway	Parkinsons Disease	Human Diseases	CNS-Medullo	129	10	1.69	0.044
Pathway	Parkinsons Disease	Human Diseases	CNS-PiloAstro	128	10	2.57	0.005
Pathway	Pentose Phosphate pathway	Metabolism	Lung-SCC	257	7	2.29	0.025
Pathway	Phenylalanine metabolism	Metabolism	Ovary-AdenoCA	263	3	1.8	0.025
Pathway	Phenylalanine metabolism	Metabolism	Pancan	302	3	0.92	0.021
Pathway	Phenylalanine metabolism	Metabolism	Prost-AdenoCA	267	3	1.44	0.048
Pathway	Phenylalanine metabolism	Metabolism	Thy-AdenoCA	260	3	2.48	0.01
Pathway	PPAR signaling pathway	Organismal Systems	Bone-Osteosarc	158	17	2.66	0.009
Pathway	PPAR signaling pathway	Organismal Systems	Head-SCC	159	17	1.29	0.036
Pathway	PPAR signaling pathway	Organismal Systems	Pancan	194	19	0.65	0.001
Pathway	Prion Diseases	Human Diseases	Pancan	159	10	0.79	0.009
Pathway	Propanoate metabolism	Metabolism	Pancan	302	13	1.13	0.001
Pathway	Propanoate metabolism	Metabolism	Uterus-AdenoCA	264	11	1.97	0.032
Pathway	Renin angiotensin system	Organismal Systems	Breast-AdenoCA	164	3	3.84	0.017
Pathway	Renin angiotensin system	Organismal Systems	ColoRect-AdenoCA	158	3	3.89	0.04
Pathway	Renin angiotensin system	Organismal Systems	Pancan	194	5	2.01	0.018
Pathway	Renin angiotensin system	Organismal Systems	Uterus-AdenoCA	161	4	4.21	0.018
Pathway	Small Cell Lung Cancer	Human Diseases	Kidney-ChRCC	126	11	3.3	0.002
Pathway	Small Cell Lung Cancer	Human Diseases	Ovary-AdenoCA	130	10	2.16	0.015
Pathway	Small Cell Lung Cancer	Human Diseases	Panc-AdenoCA	134	11	2.52	0.002
Pathway	Sphingolipid metabolism	Metabolism	Breast-AdenoCA	264	6	1.61	0.035
Pathway	Sphingolipid metabolism	Metabolism	Pancan	302	7	0.97	0.01
Pathway	Steroid hormone biosynthesis	Metabolism	Head-SCC	262	8	2.69	0.006
Pathway	Steroid hormone biosynthesis	Metabolism	Liver-HCC	268	9	1.52	0.034
Pathway	Steroid hormone biosynthesis	Metabolism	Pancan	302	10	0.92	0.023
Pathway	Steroid hormone biosynthesis	Metabolism	Panc-Endocrine	259	10	2.19	0.022
Pathway	Steroid hormone biosynthesis	Metabolism	Thy-AdenoCA	260	8	2.22	0.05
Pathway	Terpenoid backbone biosynthesis	Metabolism	Bone-Osteosarc	257	6	5.32	0.019
Pathway	Terpenoid backbone biosynthesis	Metabolism	CNS-GBM	259	6	3.02	0.042
Pathway	Tryptophan metabolism	Metabolism	Head-SCC	262	12	2.62	< 0.001
Pathway	Tryptophan metabolism	Metabolism	Kidney-RCC	266	11	1.34	0.039
Pathway	Tryptophan metabolism	Metabolism	Pancan	302	13	0.7	0.024
Pathway	Valine leucine and Isoleucine degradation	Metabolism	Pancan	302	26	0.88	< 0.001
