## Supplementary Table 5 for "Systematic analysis of disease-linked rare germline variants reveals new classes of cancer predisposing genes"

### Sheet: Sheet1
Supplementary Table 5. Five possible gene classification
Cluster	Class	CPGs	OMIM genes
1	Canonical CPG-like	BRCA1,BRCA2, XPA	AGXT, AIMP1, ALPL, APOB, ASL, COX6A2, DNAH17, ELN, FYCO1, G6PC, G6PD, GSS, KRT2, LEPREL1, LRRC6, MME, MSH5, MVK, PEX1, PIEZO1, POMC, SLC26A8, SLC45A2, SRP72, TEX14, TGIF1, TUBB1, TUBGCP6, WDR52, ZMYND15
2	Low biallelic change	APC, ERCC3, FANCA, FANCG, MPL, WRN	AARS2, ABCA1, ABCB6, ACADM, ACADVL, ACOX2, ADAMTS17, ADAMTSL4, ADCK3, ALDH5A1, ALDH7A1, ALG12, ANKRD26, AP4B1, AP4E1, ARSA, ASAH1, ASS1, ATP7B, BBS1, BBS12, BCHE, BMP4, BRAT1, BTD, C21orf59, C2CD3, C7, CA12, CACNB2, CAPN3, CDC6, CEP290, CFTR, CHMP2B, COL18A1, COX15, CRAT, CTNS, CYP4V2, CYP7B1, DCXR, DDX59, DHCR7, DHODH, DHTKD1, DNA2, DNAH5, DNMBP, DUSP6, EARS2, EIF3F, EMC1, EPHB2, FAM83H, FAN1, F…
3	High tissue-specific expression	BLM, BUB1B, SERPINA1	A2ML1, ABCA4, ADAMTS13, ADCY10, AIRE, ANO5, APOA5, APOC3, ASB10, ATP8A2, BCMO1, CABP2, CENPF, CEP55, CHIT1, CHRNE, CHST8, CR2, CYP24A1, DBH, DIAPH3, DNAI1, DSG4, EPB42, F2, FAT2, FCN3, FLG2, FSCN2, GFAP, GJB4, GNRHR, GPR179, GPR98, GUCY2D, GYS2, HABP2, HBD, IL31RA, KEL, KLKB1, KRT75, LRP2, MLC1, MMP20, MMP21, MYO3A, OCA2, OTOGL, PAH, PKHD1, PKLR, PROP1, PROZ, PYGM, RAD54L, RAG1, RSPH1, SARDH, SCN…
4	Canonical CPG-like 2 (broadly expressed)	ATM, CHEK2, FANCC	ABCD4, AK7, AP4M1, B3GALTL, C21orf2, COL6A2, CPT2, DGUOK, GBA2, GPNMB, GYG1, HADHA, HTT, KPTN, RNASEL, SBF2, SEC23B, SH3PXD2B, SLC52A2, SMPD1, SPAG1, THOC6, TMEM63A, TRPV4, TUBGCP4
5	Canonical CPG-like 3 (strong two-hit preference)	RECQL4, TP53	ADA, ALMS1, C19orf12, CCDC39, CRYBB3, DDC, DGAT1, DNAH11, ECM1, EHHADH, ESR2, MARVELD2, MPV17, NAGLU, NCAPD3, NEXN, PITX2, PON2, POR, RELT, RGS9, TECTA, THBD
